# Mutational bias shapes protein evolution across RNA viruses

**DOI:** 10.64898/2026.07.07.737047

**Authors:** Bogdan Efimenko, Alexandr Voronka, Victoriya Skripskaya, Valeria Timonina, Alexey Agranovsky, Valerian Yurov, Konstantin Khrapko, Jacques Fellay, Konstantin Gunbin, Konstantin Popadin

**Affiliations:** Center for Mitochondrial Functional Genomics, Immanuel Kant Baltic Federal University, Kaliningrad, Russian Federation; Limnological Institute, Siberian Branch of the Russian Academy of Sciences, Irkutsk, Russian Federation; School of Life Sciences, Ecole Polytechnique Fédérale de Lausanne, Lausanne, Switzerland; Swiss Institute of Bioinformatics, Lausanne, Switzerland; Faculty of Biology, Lomonosov Moscow State University, Moscow, Russian Federation; Northeastern University, Massachusetts, USA; CellKinetica, Switzerland

**Author notes:** equal contribution (Bogdan Efimenko, Alexandr Voronka). equal contribution (Konstantin Gunbin, Konstantin Popadin).

## Abstract

Mutational biases can influence genome composition, but their contribution to protein evolution remains difficult to quantify. Here we utilize a nearly neutral framework that translates nucleotide mutational spectra into expected amino acid substitution patterns and equilibrium amino acid compositions. Using SARS-CoV-2 as a model system, we show that the viral mutational spectrum explains more than 50% of the variation in observed single-nucleotide amino acid substitutions and predicts the overall direction of proteome-wide amino acid composition change during the COVID-19 pandemic. The predictive power of the model varies with selection regime: effectively neutral and weakly deleterious substitutions conform most closely to the mutational expectation, whereas strongly constrained sites and mutational hotspots show larger deviations. This indicates that departures from the nearly neutral baseline provide a quantitative proxy for purifying and positive selection. Extending the analysis across 34 RNA virus species, we find that positive-sense, negative-sense and double-stranded RNA viruses differ systematically in their mutational spectra, and that these differences are associated with predictable shifts in proteome composition. The same relationship is detectable in RNA-dependent RNA polymerase sequences from more than 77,000 viral species. These results indicate that taxon-specific mutational bias contributes persistently to protein evolution across evolutionary scales.
