## Supplementary Materials for "Mutational bias shapes protein evolution across RNA viruses"

### Sheet: 1 clades metrics
# _log labels indicate that the observed and expected substitution frequencies were log-transformed before the metrics were calculated.
time_period	clade	branches	r2_log	wape	spearman_corr	spearman_p	pearson_corr_log	pearson_p_log	rmse_log	log_likelihood	mut_count	mut_type_count
Early	20A	all	0.588998	0.581963	0.789914	3.04617e-33	0.78401	1.8683e-32	0.00801016	-5.3689	64431	149
	20A	terminal	0.57729	0.577546	0.792365	1.41031e-33	0.781768	3.66581e-32	0.00788583	-5.38836	37727	149
	20A	non-terminal	0.582549	0.594744	0.779495	7.19934e-32	0.775482	2.32624e-31	0.00822169	-5.34142	26704	149
	20B	all	0.565613	0.593871	0.771158	8.01101e-31	0.778664	9.19643e-32	0.00815027	-5.38478	53667	150
	20B	terminal	0.575873	0.579974	0.787557	6.32701e-33	0.787782	5.90307e-33	0.00799543	-5.38223	31476	149
	20B	non-terminal	0.544646	0.617352	0.749151	2.91774e-28	0.758319	2.69927e-29	0.0084139	-5.38838	22191	149
	20C	all	0.576809	0.570007	0.78042	5.47525e-32	0.775472	2.33252e-31	0.00779027	-5.37937	53947	150
	20C	terminal	0.597389	0.564701	0.789129	3.88948e-33	0.791294	1.97668e-33	0.00765361	-5.39299	32091	150
	20C	non-terminal	0.531252	0.570141	0.758756	2.40373e-29	0.744106	1.03514e-27	0.00801984	-5.35934	21856	147
	20E	all	0.587014	0.545719	0.772069	6.18762e-31	0.779397	7.41229e-32	0.00751569	-5.25418	36539	150
	20E	terminal	0.58436	0.542769	0.766702	2.7854e-30	0.778915	8.54226e-32	0.007433	-5.28362	21861	150
	20E	non-terminal	0.581266	0.554833	0.764733	4.78909e-30	0.778006	1.11559e-31	0.00769973	-5.20985	14678	145
	20G	all	0.543009	0.577304	0.774023	3.54088e-31	0.761457	1.16645e-29	0.00788816	-5.31282	50146	150
	20G	terminal	0.542213	0.572039	0.772142	6.06065e-31	0.767334	2.33808e-30	0.0078413	-5.32335	29826	150
	20G	non-terminal	0.55443	0.582161	0.762355	9.1503e-30	0.76076	1.40677e-29	0.00799788	-5.2974	20320	146
	20I	all	0.542442	0.55643	0.757057	3.76955e-29	0.751427	1.63152e-28	0.00763371	-5.30303	208187	150
	20I	terminal	0.555952	0.54972	0.761087	1.28859e-29	0.759897	1.77285e-29	0.00753804	-5.31541	120909	150
	20I	non-terminal	0.530237	0.566955	0.750205	2.2306e-28	0.745074	8.13694e-28	0.00778072	-5.28581	87278	149
	20J	all	0.545794	0.615229	0.755151	6.21767e-29	0.766675	2.8068e-30	0.00850103	-5.34843	16284	149
	20J	terminal	0.542529	0.619123	0.753361	9.90655e-29	0.769186	1.39543e-30	0.00852336	-5.35892	10251	148
	20J	non-terminal	0.543592	0.600595	0.751751	1.50132e-28	0.755402	5.82328e-29	0.00856609	-5.33059	6033	138
	21C	all	0.589205	0.558381	0.768435	1.7215e-30	0.780663	5.09458e-32	0.00764478	-5.30009	22586	149
	21C	terminal	0.592939	0.560211	0.773872	3.69811e-31	0.784237	1.74425e-32	0.00750285	-5.31081	13351	149
	21C	non-terminal	0.574946	0.561351	0.753303	1.00566e-28	0.773275	4.3878e-31	0.00795396	-5.28449	9235	146
	21I	all	0.596978	0.576159	0.779268	7.69957e-32	0.783049	2.4968e-32	0.00758991	-5.39555	82142	149
	21I	terminal	0.604696	0.571817	0.778625	9.30238e-32	0.788792	4.31871e-33	0.00749869	-5.40932	49996	149
	21I	non-terminal	0.582417	0.589451	0.776332	1.81808e-31	0.775359	2.41e-31	0.00775183	-5.37413	32146	149
	21J	all	0.599937	0.566214	0.776735	1.61696e-31	0.786274	9.38378e-33	0.00742996	-5.40119	988640	150
	21J	terminal	0.591904	0.561982	0.774182	3.38329e-31	0.783852	1.95961e-32	0.00732698	-5.41944	595824	150
	21J	non-terminal	0.603657	0.573323	0.780531	5.29829e-32	0.787075	7.34008e-33	0.00760615	-5.37352	392816	150
Late (Omicron+)	21K	all	0.585645	0.519048	0.769456	1.29359e-30	0.777243	1.39471e-31	0.00624644	-5.36848	376467	150
	21K	terminal	0.581801	0.517943	0.769381	1.32138e-30	0.775213	2.51424e-31	0.0061503	-5.39217	249417	150
	21K	non-terminal	0.579508	0.529095	0.759174	2.15041e-29	0.774662	2.94657e-31	0.00648249	-5.32156	127050	150
	21L	all	0.519237	0.544418	0.732705	1.62794e-26	0.74099	2.22962e-27	0.00678604	-5.35672	300921	150
	21L	terminal	0.516335	0.541624	0.734422	1.08493e-26	0.739498	3.20737e-27	0.00666563	-5.37221	188188	150
	21L	non-terminal	0.517629	0.55217	0.733221	1.44135e-26	0.740984	2.23331e-27	0.00701349	-5.33068	112733	150
	22A	all	0.593341	0.555025	0.788814	4.28908e-33	0.784222	1.75248e-32	0.00680572	-5.34738	41066	149
	22A	terminal	0.590762	0.556485	0.784481	1.61994e-32	0.78594	1.03912e-32	0.00670041	-5.36694	26702	149
	22A	non-terminal	0.596904	0.558338	0.780795	4.89867e-32	0.784194	1.76703e-32	0.00706099	-5.31103	14364	145
	22B	all	0.585564	0.555456	0.772606	5.31001e-31	0.779723	6.73062e-32	0.00687471	-5.3757	332960	150
	22B	terminal	0.589505	0.549634	0.776949	1.51949e-31	0.7852	1.30206e-32	0.00676004	-5.386	209639	150
	22B	non-terminal	0.575811	0.566874	0.762542	8.69868e-30	0.770604	9.36697e-31	0.00709122	-5.35817	123321	149
	22C	all	0.611866	0.549154	0.78977	3.18627e-33	0.795775	4.74529e-34	0.00699266	-5.31678	58425	150
	22C	terminal	0.601409	0.549849	0.787002	7.50557e-33	0.790071	2.90032e-33	0.00694421	-5.33398	39902	150
	22C	non-terminal	0.605875	0.55449	0.782127	3.29211e-32	0.791356	1.93887e-33	0.0071684	-5.27914	18523	147
	22D	all	0.55955	0.562839	0.761636	1.11128e-29	0.773581	4.01972e-31	0.00644027	-5.46511	20624	149
	22D	terminal	0.569345	0.554023	0.765761	3.61158e-30	0.780012	6.17981e-32	0.0064779	-5.45559	12669	148
	22D	non-terminal	0.545062	0.581454	0.743764	1.12667e-27	0.757635	3.23598e-29	0.00647106	-5.48036	7955	142
	22E	all	0.585173	0.537572	0.77042	9.86726e-31	0.779423	7.3538e-32	0.00637357	-5.40684	92712	150
	22E	terminal	0.594304	0.528974	0.776281	1.84494e-31	0.78724	6.97572e-33	0.00631498	-5.40673	59043	150
	22E	non-terminal	0.568151	0.555955	0.756896	3.93279e-29	0.76767	2.13027e-30	0.00650898	-5.40705	33669	148
	22F	all	0.566884	0.559751	0.760713	1.42479e-29	0.775444	2.35132e-31	0.00618826	-5.46965	19617	149
	22F	terminal	0.567366	0.557855	0.757537	3.3206e-29	0.774189	3.37646e-31	0.00622039	-5.47259	12596	148
	22F	non-terminal	0.543248	0.583159	0.733625	1.31024e-26	0.75561	5.51364e-29	0.00629748	-5.46423	7021	145
	23A	all	0.606774	0.557471	0.782215	3.20645e-32	0.790053	2.91692e-33	0.00644985	-5.41647	91637	150
	23A	terminal	0.619131	0.547328	0.785063	1.35777e-32	0.798375	2.04019e-34	0.00630087	-5.42289	58100	150
	23A	non-terminal	0.572551	0.579171	0.771086	8.1753e-31	0.76942	1.30669e-30	0.00674775	-5.40526	33537	150
	23B	all	0.611055	0.564555	0.783281	2.32789e-32	0.794341	7.52134e-34	0.00630488	-5.44798	30301	150
	23B	terminal	0.60965	0.565904	0.784695	1.51827e-32	0.793357	1.02952e-33	0.00627736	-5.44883	18743	148
	23B	non-terminal	0.593306	0.567626	0.765369	4.02258e-30	0.782675	2.79326e-32	0.00642925	-5.44657	11558	147
	23C	all	0.626369	0.549063	0.789207	3.79614e-33	0.799751	1.29858e-34	0.00647446	-5.44324	15806	146
	23C	terminal	0.629952	0.542308	0.789086	3.94244e-33	0.803263	4.03257e-35	0.00632572	-5.4557	9709	145
	23C	non-terminal	0.587907	0.570355	0.769477	1.28607e-30	0.778818	8.78984e-32	0.00684373	-5.42309	6097	141
	23D	all	0.611155	0.550415	0.783634	2.09276e-32	0.791869	1.64915e-33	0.00620691	-5.42506	30743	149
	23D	terminal	0.609966	0.551944	0.782588	2.86706e-32	0.79165	1.76728e-33	0.00624853	-5.42485	19002	148
	23D	non-terminal	0.578187	0.545815	0.774981	2.68841e-31	0.771954	6.3924e-31	0.00622998	-5.4254	11741	145
	23F	all	0.618181	0.561879	0.782872	2.63316e-32	0.794971	6.14725e-34	0.00616541	-5.44749	43283	150
	23F	terminal	0.617712	0.56363	0.78391	1.92582e-32	0.795249	5.62138e-34	0.00612937	-5.4497	28065	150
	23F	non-terminal	0.607603	0.562617	0.78046	5.4112e-32	0.788981	4.07284e-33	0.00631566	-5.44335	15218	146
	24A	all	0.575968	0.573931	0.758251	2.74888e-29	0.776972	1.50942e-31	0.00684585	-5.39807	64920	150
	24A	terminal	0.583647	0.563777	0.767206	2.42259e-30	0.783348	2.2814e-32	0.00664507	-5.40222	44471	150
	24A	non-terminal	0.549141	0.602265	0.74195	1.7625e-27	0.759205	2.13274e-29	0.00738139	-5.38896	20449	148

### Sheet: 2 spectra dataset
dataset	type	taxid	taxname	label	mut_type	obs_cnt	exp_freq	mut_spec
nemu	(+)ssRNA	11082	West Nile virus	WNV	A>C	20.9881	0.00510089	0.0129223
nemu	(+)ssRNA	11082	West Nile virus	WNV	A>G	254.274	0.00625389	0.127692
nemu	(+)ssRNA	11082	West Nile virus	WNV	A>T	12.9993	0.00414622	0.00984651
nemu	(+)ssRNA	11082	West Nile virus	WNV	C>A	31.9994	0.00444789	0.0225945
nemu	(+)ssRNA	11082	West Nile virus	WNV	C>G	1.99998	0.00350537	0.00179187
nemu	(+)ssRNA	11082	West Nile virus	WNV	C>T	991.465	0.00819967	0.379747
nemu	(+)ssRNA	11082	West Nile virus	WNV	G>A	251.727	0.00640174	0.123494
nemu	(+)ssRNA	11082	West Nile virus	WNV	G>C	3.99995	0.0032498	0.00386555
nemu	(+)ssRNA	11082	West Nile virus	WNV	G>T	32.9989	0.0032498	0.0318901
nemu	(+)ssRNA	11082	West Nile virus	WNV	T>A	22.9987	0.00316604	0.022814
nemu	(+)ssRNA	11082	West Nile virus	WNV	T>C	491.287	0.00619214	0.249177
nemu	(+)ssRNA	11082	West Nile virus	WNV	T>G	11.9997	0.00266056	0.0141648
nemu	(+)ssRNA	11983	Norwalk virus	norw	A>C	33.0665	0.00241376	0.00924425
nemu	(+)ssRNA	11983	Norwalk virus	norw	A>G	852.768	0.00313588	0.183506
nemu	(+)ssRNA	11983	Norwalk virus	norw	A>T	76.0641	0.00203677	0.0252009
nemu	(+)ssRNA	11983	Norwalk virus	norw	C>A	47.0582	0.00224307	0.014157
nemu	(+)ssRNA	11983	Norwalk virus	norw	C>G	7.82141	0.00188149	0.00280519
nemu	(+)ssRNA	11983	Norwalk virus	norw	C>T	1331.79	0.00369691	0.243095
nemu	(+)ssRNA	11983	Norwalk virus	norw	G>A	875.034	0.00259421	0.227613
nemu	(+)ssRNA	11983	Norwalk virus	norw	G>C	18.3761	0.0010191	0.0121679
nemu	(+)ssRNA	11983	Norwalk virus	norw	G>T	32.1478	0.0010191	0.0212869
nemu	(+)ssRNA	11983	Norwalk virus	norw	T>A	88.7131	0.00191012	0.0313405
nemu	(+)ssRNA	11983	Norwalk virus	norw	T>C	1254.33	0.00377407	0.224274
nemu	(+)ssRNA	11983	Norwalk virus	norw	T>G	13.3856	0.00170126	0.0053094
nemu	(+)ssRNA	12092	Hepatovirus A	HAV	A>C	70.8044	0.00311431	0.00884048
nemu	(+)ssRNA	12092	Hepatovirus A	HAV	A>G	1210.94	0.00461147	0.102109
nemu	(+)ssRNA	12092	Hepatovirus A	HAV	A>T	159.044	0.00245624	0.0251782
nemu	(+)ssRNA	12092	Hepatovirus A	HAV	C>A	74.1188	0.000910084	0.0316682
nemu	(+)ssRNA	12092	Hepatovirus A	HAV	C>G	19.8629	0.000771152	0.0100157
nemu	(+)ssRNA	12092	Hepatovirus A	HAV	C>T	2418.54	0.00191844	0.490211
nemu	(+)ssRNA	12092	Hepatovirus A	HAV	G>A	1068.54	0.00270043	0.153864
nemu	(+)ssRNA	12092	Hepatovirus A	HAV	G>C	34.4001	0.000710941	0.018815
nemu	(+)ssRNA	12092	Hepatovirus A	HAV	G>T	47.2215	0.000710941	0.0258276
nemu	(+)ssRNA	12092	Hepatovirus A	HAV	T>A	210.634	0.00396026	0.0206815
nemu	(+)ssRNA	12092	Hepatovirus A	HAV	T>C	2318.11	0.00847055	0.106414
nemu	(+)ssRNA	12092	Hepatovirus A	HAV	T>G	52.5951	0.00320775	0.00637563
nemu	(+)ssRNA	12110	Foot-and-mouth disease virus	FMDV	A>C	43.1725	0.00187951	0.0126522
nemu	(+)ssRNA	12110	Foot-and-mouth disease virus	FMDV	A>G	1152.37	0.00283816	0.223645
nemu	(+)ssRNA	12110	Foot-and-mouth disease virus	FMDV	A>T	51.1402	0.00154497	0.0182325
nemu	(+)ssRNA	12110	Foot-and-mouth disease virus	FMDV	C>A	99.489	0.00373548	0.0146701
nemu	(+)ssRNA	12110	Foot-and-mouth disease virus	FMDV	C>G	14.6618	0.0031188	0.00258943
nemu	(+)ssRNA	12110	Foot-and-mouth disease virus	FMDV	C>T	2730.98	0.00746418	0.20153
nemu	(+)ssRNA	12110	Foot-and-mouth disease virus	FMDV	G>A	1083.02	0.00435141	0.137092
nemu	(+)ssRNA	12110	Foot-and-mouth disease virus	FMDV	G>C	56.6432	0.00219298	0.0142271
nemu	(+)ssRNA	12110	Foot-and-mouth disease virus	FMDV	G>T	68.1714	0.00219298	0.0171227
nemu	(+)ssRNA	12110	Foot-and-mouth disease virus	FMDV	T>A	92.7071	0.00250758	0.0203639
nemu	(+)ssRNA	12110	Foot-and-mouth disease virus	FMDV	T>C	2291.74	0.00394878	0.319673
nemu	(+)ssRNA	12110	Foot-and-mouth disease virus	FMDV	T>G	72.5567	0.0021955	0.0182032
nemu	(+)ssRNA	12162	Citrus tristeza virus	CTV	A>C	28.7177	0.00261886	0.0235729
nemu	(+)ssRNA	12162	Citrus tristeza virus	CTV	A>G	411.304	0.00373209	0.236911
nemu	(+)ssRNA	12162	Citrus tristeza virus	CTV	A>T	56.4602	0.00190109	0.0638432
nemu	(+)ssRNA	12162	Citrus tristeza virus	CTV	C>A	37.9897	0.00312038	0.0261718
nemu	(+)ssRNA	12162	Citrus tristeza virus	CTV	C>G	22.1336	0.00243017	0.0195791
nemu	(+)ssRNA	12162	Citrus tristeza virus	CTV	C>T	648.639	0.00597932	0.233199
nemu	(+)ssRNA	12162	Citrus tristeza virus	CTV	G>A	366.176	0.00564939	0.139336
nemu	(+)ssRNA	12162	Citrus tristeza virus	CTV	G>C	17.8744	0.00306896	0.0125204
nemu	(+)ssRNA	12162	Citrus tristeza virus	CTV	G>T	43.8212	0.00306896	0.030695
nemu	(+)ssRNA	12162	Citrus tristeza virus	CTV	T>A	80.446	0.0053015	0.0326198
nemu	(+)ssRNA	12162	Citrus tristeza virus	CTV	T>C	772.467	0.0100417	0.165367
nemu	(+)ssRNA	12162	Citrus tristeza virus	CTV	T>G	36.3715	0.00483083	0.0161851
nemu	(+)ssRNA	12637	Dengue virus	denv	A>C	31.9956	0.00703806	0.00713277
nemu	(+)ssRNA	12637	Dengue virus	denv	A>G	615.281	0.00891541	0.108281
nemu	(+)ssRNA	12637	Dengue virus	denv	A>T	69.9873	0.00588802	0.0186497
nemu	(+)ssRNA	12637	Dengue virus	denv	C>A	50.8443	0.00319075	0.0250018
nemu	(+)ssRNA	12637	Dengue virus	denv	C>G	6.99971	0.00257906	0.00425835
nemu	(+)ssRNA	12637	Dengue virus	denv	C>T	1275.62	0.00697111	0.287104
nemu	(+)ssRNA	12637	Dengue virus	denv	G>A	565.599	0.00482073	0.184085
nemu	(+)ssRNA	12637	Dengue virus	denv	G>C	11.9997	0.00247167	0.00761729
nemu	(+)ssRNA	12637	Dengue virus	denv	G>T	18.9985	0.00247167	0.0120601
nemu	(+)ssRNA	12637	Dengue virus	denv	T>A	71.9835	0.00270419	0.0417654
nemu	(+)ssRNA	12637	Dengue virus	denv	T>C	1076.57	0.00575319	0.2936
nemu	(+)ssRNA	12637	Dengue virus	denv	T>G	14.998	0.00225301	0.0104446
nemu	(+)ssRNA	28295	Porcine epidemic diarrhea virus	PEDV	A>C	25.9753	0.00228057	0.0170199
nemu	(+)ssRNA	28295	Porcine epidemic diarrhea virus	PEDV	A>G	199.598	0.00326479	0.0913565
nemu	(+)ssRNA	28295	Porcine epidemic diarrhea virus	PEDV	A>T	38.3012	0.00202231	0.028301
nemu	(+)ssRNA	28295	Porcine epidemic diarrhea virus	PEDV	C>A	56.9316	0.00189849	0.0448108
nemu	(+)ssRNA	28295	Porcine epidemic diarrhea virus	PEDV	C>G	5	0.00166666	0.00448289
nemu	(+)ssRNA	28295	Porcine epidemic diarrhea virus	PEDV	C>T	1062.9	0.00444634	0.357214
nemu	(+)ssRNA	28295	Porcine epidemic diarrhea virus	PEDV	G>A	200.552	0.00313999	0.0954412
nemu	(+)ssRNA	28295	Porcine epidemic diarrhea virus	PEDV	G>C	5.9997	0.000922319	0.00972041
nemu	(+)ssRNA	28295	Porcine epidemic diarrhea virus	PEDV	G>T	98.0808	0.000922319	0.158906
nemu	(+)ssRNA	28295	Porcine epidemic diarrhea virus	PEDV	T>A	61.3241	0.00509476	0.0179864
nemu	(+)ssRNA	28295	Porcine epidemic diarrhea virus	PEDV	T>C	1060.37	0.0102985	0.153859
nemu	(+)ssRNA	28295	Porcine epidemic diarrhea virus	PEDV	T>G	64.1218	0.00458402	0.0209024
nemu	(+)ssRNA	28344	Porcine reproductive and respiratory syndrome virus	PRRSV	A>C	23.2897	0.00217243	0.0196729
nemu	(+)ssRNA	28344	Porcine reproductive and respiratory syndrome virus	PRRSV	A>G	391.67	0.0030379	0.23659
nemu	(+)ssRNA	28344	Porcine reproductive and respiratory syndrome virus	PRRSV	A>T	30.932	0.00173008	0.0328087
nemu	(+)ssRNA	28344	Porcine reproductive and respiratory syndrome virus	PRRSV	C>A	34.1084	0.00412786	0.015163
nemu	(+)ssRNA	28344	Porcine reproductive and respiratory syndrome virus	PRRSV	C>G	36.6954	0.00351792	0.0191414
nemu	(+)ssRNA	28344	Porcine reproductive and respiratory syndrome virus	PRRSV	C>T	768.644	0.00649362	0.217214
nemu	(+)ssRNA	28344	Porcine reproductive and respiratory syndrome virus	PRRSV	G>A	356.326	0.00440727	0.148364
nemu	(+)ssRNA	28344	Porcine reproductive and respiratory syndrome virus	PRRSV	G>C	20.3083	0.00235109	0.0158509
nemu	(+)ssRNA	28344	Porcine reproductive and respiratory syndrome virus	PRRSV	G>T	54.1092	0.00235109	0.0422328
nemu	(+)ssRNA	28344	Porcine reproductive and respiratory syndrome virus	PRRSV	T>A	51.6359	0.00359988	0.0263216
nemu	(+)ssRNA	28344	Porcine reproductive and respiratory syndrome virus	PRRSV	T>C	699.334	0.00607758	0.211156
nemu	(+)ssRNA	28344	Porcine reproductive and respiratory syndrome virus	PRRSV	T>G	27.8325	0.00329819	0.0154855
nemu	(+)ssRNA	54290	GB virus C	HGV	A>C	1231.85	0.00238815	0.0595759
nemu	(+)ssRNA	54290	GB virus C	HGV	A>G	4677.46	0.0026811	0.201497
nemu	(+)ssRNA	54290	GB virus C	HGV	A>T	1708.5	0.00198276	0.0995217
nemu	(+)ssRNA	54290	GB virus C	HGV	C>A	1158.33	0.00500248	0.0267436
nemu	(+)ssRNA	54290	GB virus C	HGV	C>G	954.838	0.00407992	0.0270302
nemu	(+)ssRNA	54290	GB virus C	HGV	C>T	9674.04	0.0079794	0.140027
nemu	(+)ssRNA	54290	GB virus C	HGV	G>A	4440.2	0.00682374	0.075154
nemu	(+)ssRNA	54290	GB virus C	HGV	G>C	1065.48	0.00441327	0.027884
nemu	(+)ssRNA	54290	GB virus C	HGV	G>T	1573.84	0.00441327	0.041188
nemu	(+)ssRNA	54290	GB virus C	HGV	T>A	1285.45	0.00248798	0.0596732
nemu	(+)ssRNA	54290	GB virus C	HGV	T>C	7240.27	0.0046764	0.178819
nemu	(+)ssRNA	54290	GB virus C	HGV	T>G	1240.33	0.00227801	0.0628859
nemu	(+)ssRNA	138948	Enterovirus A	evA	A>C	64.8617	0.0027979	0.00486781
nemu	(+)ssRNA	138948	Enterovirus A	evA	A>G	3395.73	0.00371535	0.191917
nemu	(+)ssRNA	138948	Enterovirus A	evA	A>T	253.504	0.0023464	0.0226863
nemu	(+)ssRNA	138948	Enterovirus A	evA	C>A	148.67	0.00267418	0.0116738
nemu	(+)ssRNA	138948	Enterovirus A	evA	C>G	28.4067	0.002174	0.00274372
nemu	(+)ssRNA	138948	Enterovirus A	evA	C>T	7105.74	0.00516478	0.288893
nemu	(+)ssRNA	138948	Enterovirus A	evA	G>A	3062.7	0.00326608	0.196905
nemu	(+)ssRNA	138948	Enterovirus A	evA	G>C	88.5355	0.00152178	0.0122164
nemu	(+)ssRNA	138948	Enterovirus A	evA	G>T	92.1422	0.00152178	0.0127141
nemu	(+)ssRNA	138948	Enterovirus A	evA	T>A	341.099	0.00273114	0.026225
nemu	(+)ssRNA	138948	Enterovirus A	evA	T>C	5654.21	0.00530096	0.223973
nemu	(+)ssRNA	138948	Enterovirus A	evA	T>G	57.0974	0.00231203	0.00518563
nemu	(+)ssRNA	138950	Enterovirus C	evC	A>C	286.069	0.00324071	0.0151007
nemu	(+)ssRNA	138950	Enterovirus C	evC	A>G	4267.09	0.00437864	0.166709
nemu	(+)ssRNA	138950	Enterovirus C	evC	A>T	693.011	0.00269904	0.0439235
nemu	(+)ssRNA	138950	Enterovirus C	evC	C>A	481.01	0.00248684	0.0330881
nemu	(+)ssRNA	138950	Enterovirus C	evC	C>G	107.031	0.00200957	0.00911113
nemu	(+)ssRNA	138950	Enterovirus C	evC	C>T	6628	0.00509701	0.22245
nemu	(+)ssRNA	138950	Enterovirus C	evC	G>A	3562.33	0.00304272	0.200281
nemu	(+)ssRNA	138950	Enterovirus C	evC	G>C	82.6825	0.00140246	0.0100853
nemu	(+)ssRNA	138950	Enterovirus C	evC	G>T	178.947	0.00140246	0.0218273
nemu	(+)ssRNA	138950	Enterovirus C	evC	T>A	819.24	0.00233171	0.0601039
nemu	(+)ssRNA	138950	Enterovirus C	evC	T>C	5768.56	0.00493976	0.199769
nemu	(+)ssRNA	138950	Enterovirus C	evC	T>G	196.328	0.00191349	0.0175518
nemu	(+)ssRNA	138951	Enterovirus D	evD	A>C	45.3963	0.00403771	0.00383927
nemu	(+)ssRNA	138951	Enterovirus D	evD	A>G	2122.7	0.00532625	0.136092
nemu	(+)ssRNA	138951	Enterovirus D	evD	A>T	175.158	0.00341002	0.0175403
nemu	(+)ssRNA	138951	Enterovirus D	evD	C>A	50.5705	0.00161672	0.0106814
nemu	(+)ssRNA	138951	Enterovirus D	evD	C>G	19.9743	0.00133326	0.00511587
nemu	(+)ssRNA	138951	Enterovirus D	evD	C>T	3567.52	0.00371177	0.328207
nemu	(+)ssRNA	138951	Enterovirus D	evD	G>A	1817.67	0.00216877	0.286198
nemu	(+)ssRNA	138951	Enterovirus D	evD	G>C	45.6636	0.000864827	0.0180303
nemu	(+)ssRNA	138951	Enterovirus D	evD	G>T	28.8105	0.000864827	0.0113759
nemu	(+)ssRNA	138951	Enterovirus D	evD	T>A	118.946	0.00266851	0.015221
nemu	(+)ssRNA	138951	Enterovirus D	evD	T>C	2908.93	0.00603445	0.164611
nemu	(+)ssRNA	138951	Enterovirus D	evD	T>G	19.9894	0.00221061	0.00308782
nemu	(+)ssRNA	198112	Deformed wing virus	DWV	A>C	124.329	0.00341451	0.0161266
nemu	(+)ssRNA	198112	Deformed wing virus	DWV	A>G	1406.02	0.00579918	0.10738
nemu	(+)ssRNA	198112	Deformed wing virus	DWV	A>T	227.013	0.00298525	0.0336796
nemu	(+)ssRNA	198112	Deformed wing virus	DWV	C>A	48.1097	0.00139501	0.015274
nemu	(+)ssRNA	198112	Deformed wing virus	DWV	C>G	23.6865	0.000921715	0.0113816
nemu	(+)ssRNA	198112	Deformed wing virus	DWV	C>T	2572.76	0.00231581	0.492033
nemu	(+)ssRNA	198112	Deformed wing virus	DWV	G>A	1416.32	0.00380699	0.16477
nemu	(+)ssRNA	198112	Deformed wing virus	DWV	G>C	30.232	0.00163888	0.00816994
nemu	(+)ssRNA	198112	Deformed wing virus	DWV	G>T	65.3536	0.00163888	0.0176613
nemu	(+)ssRNA	198112	Deformed wing virus	DWV	T>A	256.079	0.00507721	0.0223381
nemu	(+)ssRNA	198112	Deformed wing virus	DWV	T>C	2337.88	0.0111764	0.0926443
nemu	(+)ssRNA	198112	Deformed wing virus	DWV	T>G	178.54	0.00426445	0.0185426
nemu	(+)ssRNA	693997	Alphacoronavirus 1	alCoV1	A>C	35.6338	0.00105376	0.0212829
nemu	(+)ssRNA	693997	Alphacoronavirus 1	alCoV1	A>G	205.628	0.00144541	0.0895374
nemu	(+)ssRNA	693997	Alphacoronavirus 1	alCoV1	A>T	75.3335	0.000969112	0.0489244
nemu	(+)ssRNA	693997	Alphacoronavirus 1	alCoV1	C>A	40.2484	0.000397598	0.0637113
nemu	(+)ssRNA	693997	Alphacoronavirus 1	alCoV1	C>G	1.67064	0.000354889	0.00296279
nemu	(+)ssRNA	693997	Alphacoronavirus 1	alCoV1	C>T	533.901	0.00108574	0.309491
nemu	(+)ssRNA	693997	Alphacoronavirus 1	alCoV1	G>A	161.387	0.00054698	0.185698
nemu	(+)ssRNA	693997	Alphacoronavirus 1	alCoV1	G>C	6.54031	0.000264933	0.0155372
nemu	(+)ssRNA	693997	Alphacoronavirus 1	alCoV1	G>T	54.0967	0.000264933	0.128513
nemu	(+)ssRNA	693997	Alphacoronavirus 1	alCoV1	T>A	60.7359	0.00159653	0.0239431
nemu	(+)ssRNA	693997	Alphacoronavirus 1	alCoV1	T>C	480.778	0.00326446	0.0926927
nemu	(+)ssRNA	693997	Alphacoronavirus 1	alCoV1	T>G	39.7755	0.00141382	0.0177066
nemu	(+)ssRNA	694014	Avian coronavirus	ACoV	A>C	478.852	0.00321857	0.0193123
nemu	(+)ssRNA	694014	Avian coronavirus	ACoV	A>G	3610.16	0.00469554	0.0998014
nemu	(+)ssRNA	694014	Avian coronavirus	ACoV	A>T	1581.78	0.00281987	0.0728134
nemu	(+)ssRNA	694014	Avian coronavirus	ACoV	C>A	458.238	0.00113636	0.0523441
nemu	(+)ssRNA	694014	Avian coronavirus	ACoV	C>G	60.9334	0.00100059	0.00790489
nemu	(+)ssRNA	694014	Avian coronavirus	ACoV	C>T	7345.02	0.00316699	0.301053
nemu	(+)ssRNA	694014	Avian coronavirus	ACoV	G>A	3213.66	0.00265193	0.157302
nemu	(+)ssRNA	694014	Avian coronavirus	ACoV	G>C	85.8625	0.000843213	0.0132179
nemu	(+)ssRNA	694014	Avian coronavirus	ACoV	G>T	814.528	0.000843213	0.12539
nemu	(+)ssRNA	694014	Avian coronavirus	ACoV	T>A	1581.52	0.00482115	0.0425814
nemu	(+)ssRNA	694014	Avian coronavirus	ACoV	T>C	6822.84	0.0104769	0.0845333
nemu	(+)ssRNA	694014	Avian coronavirus	ACoV	T>G	797.402	0.00435894	0.0237461
nemu	(+)ssRNA	1678143	Orthohepevirus A	HEV	A>C	310.412	0.00124469	0.0170804
nemu	(+)ssRNA	1678143	Orthohepevirus A	HEV	A>G	3969.49	0.0014095	0.192882
nemu	(+)ssRNA	1678143	Orthohepevirus A	HEV	A>T	648.876	0.00110504	0.0402164
nemu	(+)ssRNA	1678143	Orthohepevirus A	HEV	C>A	534.348	0.00283258	0.01292
nemu	(+)ssRNA	1678143	Orthohepevirus A	HEV	C>G	229.484	0.00240671	0.00653055
nemu	(+)ssRNA	1678143	Orthohepevirus A	HEV	C>T	16747.7	0.00421888	0.271882
nemu	(+)ssRNA	1678143	Orthohepevirus A	HEV	G>A	4858.95	0.00301273	0.11046
nemu	(+)ssRNA	1678143	Orthohepevirus A	HEV	G>C	431.827	0.00157373	0.0187933
nemu	(+)ssRNA	1678143	Orthohepevirus A	HEV	G>T	679.05	0.00157373	0.0295525
nemu	(+)ssRNA	1678143	Orthohepevirus A	HEV	T>A	954.394	0.00271571	0.0240695
nemu	(+)ssRNA	1678143	Orthohepevirus A	HEV	T>C	17613.4	0.00453686	0.265895
nemu	(+)ssRNA	1678143	Orthohepevirus A	HEV	T>G	348.177	0.00245372	0.00971845
Bloom_etal	(+)ssRNA	2697049	SARS-CoV-2 20A	Cov20A	A>C	286	0.0965393	0.00779114
Bloom_etal	(+)ssRNA	2697049	SARS-CoV-2 20A	Cov20A	A>G	1617	0.0965393	0.0440498
Bloom_etal	(+)ssRNA	2697049	SARS-CoV-2 20A	Cov20A	A>T	515	0.0965393	0.0140291
Bloom_etal	(+)ssRNA	2697049	SARS-CoV-2 20A	Cov20A	C>A	339	0.0456797	0.0195175
Bloom_etal	(+)ssRNA	2697049	SARS-CoV-2 20A	Cov20A	C>G	130	0.0456797	0.00748442
Bloom_etal	(+)ssRNA	2697049	SARS-CoV-2 20A	Cov20A	C>T	7113	0.0456797	0.409514
Bloom_etal	(+)ssRNA	2697049	SARS-CoV-2 20A	Cov20A	G>A	837	0.0216622	0.101614
Bloom_etal	(+)ssRNA	2697049	SARS-CoV-2 20A	Cov20A	G>C	137	0.0216622	0.0166322
Bloom_etal	(+)ssRNA	2697049	SARS-CoV-2 20A	Cov20A	G>T	2670	0.0216622	0.324148
Bloom_etal	(+)ssRNA	2697049	SARS-CoV-2 20A	Cov20A	T>A	565	0.169452	0.00876871
Bloom_etal	(+)ssRNA	2697049	SARS-CoV-2 20A	Cov20A	T>C	2598	0.169452	0.0403203
Bloom_etal	(+)ssRNA	2697049	SARS-CoV-2 20A	Cov20A	T>G	395	0.169452	0.00613036
Bloom_etal	(+)ssRNA	2697049	SARS-CoV-2 22C	Cov22C	A>C	191	0.0967002	0.00527956
Bloom_etal	(+)ssRNA	2697049	SARS-CoV-2 22C	Cov22C	A>G	2214	0.0967002	0.0611979
Bloom_etal	(+)ssRNA	2697049	SARS-CoV-2 22C	Cov22C	A>T	524	0.0967002	0.0144842
Bloom_etal	(+)ssRNA	2697049	SARS-CoV-2 22C	Cov22C	C>A	495	0.0453568	0.0291699
Bloom_etal	(+)ssRNA	2697049	SARS-CoV-2 22C	Cov22C	C>G	60	0.0453568	0.00353587
Bloom_etal	(+)ssRNA	2697049	SARS-CoV-2 22C	Cov22C	C>T	8044	0.0453568	0.474034
Bloom_etal	(+)ssRNA	2697049	SARS-CoV-2 22C	Cov22C	G>A	1040	0.0218127	0.127443
Bloom_etal	(+)ssRNA	2697049	SARS-CoV-2 22C	Cov22C	G>C	108	0.0218127	0.0132344
Bloom_etal	(+)ssRNA	2697049	SARS-CoV-2 22C	Cov22C	G>T	1616	0.0218127	0.198024
Bloom_etal	(+)ssRNA	2697049	SARS-CoV-2 22C	Cov22C	T>A	713	0.169464	0.0112463
Bloom_etal	(+)ssRNA	2697049	SARS-CoV-2 22C	Cov22C	T>C	3528	0.169464	0.0556476
Bloom_etal	(+)ssRNA	2697049	SARS-CoV-2 22C	Cov22C	T>G	425	0.169464	0.00670355
nemu	(+)ssRNA	3052230	Hepacivirus hominis	HCV	A>C	307.473	0.000465836	0.0200278
nemu	(+)ssRNA	3052230	Hepacivirus hominis	HCV	A>G	4583.75	0.000483403	0.287721
nemu	(+)ssRNA	3052230	Hepacivirus hominis	HCV	A>T	339.521	0.000383658	0.0268524
nemu	(+)ssRNA	3052230	Hepacivirus hominis	HCV	C>A	344.558	0.000831487	0.0125738
nemu	(+)ssRNA	3052230	Hepacivirus hominis	HCV	C>G	217.524	0.000693475	0.0095178
nemu	(+)ssRNA	3052230	Hepacivirus hominis	HCV	C>T	6977.92	0.00138683	0.152673
nemu	(+)ssRNA	3052230	Hepacivirus hominis	HCV	G>A	4916.33	0.00107199	0.139158
nemu	(+)ssRNA	3052230	Hepacivirus hominis	HCV	G>C	206.981	0.000621109	0.0101116
nemu	(+)ssRNA	3052230	Hepacivirus hominis	HCV	G>T	216.269	0.000621109	0.0105654
nemu	(+)ssRNA	3052230	Hepacivirus hominis	HCV	T>A	364.715	0.000369901	0.0299177
nemu	(+)ssRNA	3052230	Hepacivirus hominis	HCV	T>C	5429.1	0.000569142	0.289445
nemu	(+)ssRNA	3052230	Hepacivirus hominis	HCV	T>G	133.6	0.000354475	0.0114361
nemu	(-)ssRNA	11320	Influenza A virus	flu_a	A>C	4.9999	0.00152462	0.00885204
nemu	(-)ssRNA	11320	Influenza A virus	flu_a	A>G	98.9837	0.00185912	0.143715
nemu	(-)ssRNA	11320	Influenza A virus	flu_a	A>T	5.99959	0.00113455	0.0142739
nemu	(-)ssRNA	11320	Influenza A virus	flu_a	C>A	17.996	0.000612676	0.0792848
nemu	(-)ssRNA	11320	Influenza A virus	flu_a	C>G	0	0.000453411	0
nemu	(-)ssRNA	11320	Influenza A virus	flu_a	C>T	96.9827	0.00131962	0.198377
nemu	(-)ssRNA	11320	Influenza A virus	flu_a	G>A	155.959	0.00125868	0.334457
nemu	(-)ssRNA	11320	Influenza A virus	flu_a	G>C	0	0.000511624	0
nemu	(-)ssRNA	11320	Influenza A virus	flu_a	G>T	10.9999	0.000511624	0.0580342
nemu	(-)ssRNA	11320	Influenza A virus	flu_a	T>A	8	0.000685259	0.0315123
nemu	(-)ssRNA	11320	Influenza A virus	flu_a	T>C	64.9871	0.00138575	0.126587
nemu	(-)ssRNA	11320	Influenza A virus	flu_a	T>G	1	0.000550038	0.0049074
nemu	(-)ssRNA	57482	European bat 1 lyssavirus	EBLV1	A>C	28.8683	0.00330716	0.0359271
nemu	(-)ssRNA	57482	European bat 1 lyssavirus	EBLV1	A>G	173.556	0.00362109	0.197268
nemu	(-)ssRNA	57482	European bat 1 lyssavirus	EBLV1	A>T	8.97817	0.00246375	0.0149984
nemu	(-)ssRNA	57482	European bat 1 lyssavirus	EBLV1	C>A	27.9158	0.00240912	0.0476921
nemu	(-)ssRNA	57482	European bat 1 lyssavirus	EBLV1	C>G	0.99981	0.00181726	0.00226441
nemu	(-)ssRNA	57482	European bat 1 lyssavirus	EBLV1	C>T	236.687	0.00483793	0.201359
nemu	(-)ssRNA	57482	European bat 1 lyssavirus	EBLV1	G>A	196.554	0.00387024	0.209025
nemu	(-)ssRNA	57482	European bat 1 lyssavirus	EBLV1	G>C	1	0.00150044	0.00274307
nemu	(-)ssRNA	57482	European bat 1 lyssavirus	EBLV1	G>T	24.9911	0.00150044	0.0685522
nemu	(-)ssRNA	57482	European bat 1 lyssavirus	EBLV1	T>A	6.99731	0.00198684	0.0144952
nemu	(-)ssRNA	57482	European bat 1 lyssavirus	EBLV1	T>C	224.621	0.00502353	0.184034
nemu	(-)ssRNA	57482	European bat 1 lyssavirus	EBLV1	T>G	8.99854	0.0017113	0.0216422
nemu	(-)ssRNA	118655	Oropouche orthobunyavirus	OROV	A>C	4.98098	0.00406024	0.00438448
nemu	(-)ssRNA	118655	Oropouche orthobunyavirus	OROV	A>G	207.494	0.00565863	0.131054
nemu	(-)ssRNA	118655	Oropouche orthobunyavirus	OROV	A>T	8.34583	0.00342429	0.00871071
nemu	(-)ssRNA	118655	Oropouche orthobunyavirus	OROV	C>A	10.502	0.00122818	0.0305607
nemu	(-)ssRNA	118655	Oropouche orthobunyavirus	OROV	C>G	8.96486	0.000849776	0.0377045
nemu	(-)ssRNA	118655	Oropouche orthobunyavirus	OROV	C>T	233.149	0.00327424	0.254494
nemu	(-)ssRNA	118655	Oropouche orthobunyavirus	OROV	G>A	194.325	0.00246646	0.281585
nemu	(-)ssRNA	118655	Oropouche orthobunyavirus	OROV	G>C	3	0.000758278	0.0141399
nemu	(-)ssRNA	118655	Oropouche orthobunyavirus	OROV	G>T	12.9481	0.000758278	0.0610284
nemu	(-)ssRNA	118655	Oropouche orthobunyavirus	OROV	T>A	12.566	0.00201668	0.0222697
nemu	(-)ssRNA	118655	Oropouche orthobunyavirus	OROV	T>C	227.139	0.00605422	0.134087
nemu	(-)ssRNA	118655	Oropouche orthobunyavirus	OROV	T>G	8.83641	0.0015805	0.0199818
nemu	(-)ssRNA	162145	Human metapneumovirus	HMV	A>C	56.4447	0.00367288	0.00809039
nemu	(-)ssRNA	162145	Human metapneumovirus	HMV	A>G	1162.13	0.00570084	0.107317
nemu	(-)ssRNA	162145	Human metapneumovirus	HMV	A>T	117.314	0.00296287	0.0208445
nemu	(-)ssRNA	162145	Human metapneumovirus	HMV	C>A	71.0984	0.000801456	0.0467017
nemu	(-)ssRNA	162145	Human metapneumovirus	HMV	C>G	3.34244	0.000557664	0.00315532
nemu	(-)ssRNA	162145	Human metapneumovirus	HMV	C>T	1378.44	0.00252035	0.287925
nemu	(-)ssRNA	162145	Human metapneumovirus	HMV	G>A	1142.94	0.00172097	0.349626
nemu	(-)ssRNA	162145	Human metapneumovirus	HMV	G>C	8.10749	0.000554723	0.00769419
nemu	(-)ssRNA	162145	Human metapneumovirus	HMV	G>T	20.3371	0.000554723	0.0193004
nemu	(-)ssRNA	162145	Human metapneumovirus	HMV	T>A	80.1752	0.00209977	0.0201011
nemu	(-)ssRNA	162145	Human metapneumovirus	HMV	T>C	1359.08	0.00603113	0.118631
nemu	(-)ssRNA	162145	Human metapneumovirus	HMV	T>G	33.9957	0.00168619	0.0106138
Bloom_etal	(-)ssRNA	208893	RSV-A	rsv-a	A>C	113	0.138553	0.0077028
Bloom_etal	(-)ssRNA	208893	RSV-A	rsv-a	A>G	1031	0.138553	0.0702795
Bloom_etal	(-)ssRNA	208893	RSV-A	rsv-a	A>T	571	0.138553	0.038923
Bloom_etal	(-)ssRNA	208893	RSV-A	rsv-a	C>A	285	0.0507711	0.0530168
Bloom_etal	(-)ssRNA	208893	RSV-A	rsv-a	C>G	13	0.0507711	0.00241831
Bloom_etal	(-)ssRNA	208893	RSV-A	rsv-a	C>T	1560	0.0507711	0.290197
Bloom_etal	(-)ssRNA	208893	RSV-A	rsv-a	G>A	1009	0.0284698	0.334728
Bloom_etal	(-)ssRNA	208893	RSV-A	rsv-a	G>C	1	0.0284698	0.000331743
Bloom_etal	(-)ssRNA	208893	RSV-A	rsv-a	G>T	121	0.0284698	0.0401409
Bloom_etal	(-)ssRNA	208893	RSV-A	rsv-a	T>A	414	0.11554	0.0338419
Bloom_etal	(-)ssRNA	208893	RSV-A	rsv-a	T>C	1471	0.11554	0.120245
Bloom_etal	(-)ssRNA	208893	RSV-A	rsv-a	T>G	100	0.11554	0.00817436
nemu	(-)ssRNA	1133363	Schmallenberg orthobunyavirus	SBV	A>C	3.99793	0.00254653	0.0110448
nemu	(-)ssRNA	1133363	Schmallenberg orthobunyavirus	SBV	A>G	43.8804	0.00350441	0.0880899
nemu	(-)ssRNA	1133363	Schmallenberg orthobunyavirus	SBV	A>T	3.99982	0.00232392	0.0121085
nemu	(-)ssRNA	1133363	Schmallenberg orthobunyavirus	SBV	C>A	2.99997	0.000862456	0.0244708
nemu	(-)ssRNA	1133363	Schmallenberg orthobunyavirus	SBV	C>G	0	0.000569051	0
nemu	(-)ssRNA	1133363	Schmallenberg orthobunyavirus	SBV	C>T	81.8388	0.00215144	0.267609
nemu	(-)ssRNA	1133363	Schmallenberg orthobunyavirus	SBV	G>A	63.7267	0.00125171	0.358169
nemu	(-)ssRNA	1133363	Schmallenberg orthobunyavirus	SBV	G>C	3.99991	0.000528732	0.0532213
nemu	(-)ssRNA	1133363	Schmallenberg orthobunyavirus	SBV	G>T	1	0.000528732	0.0133056
nemu	(-)ssRNA	1133363	Schmallenberg orthobunyavirus	SBV	T>A	3.9997	0.00142265	0.0197787
nemu	(-)ssRNA	1133363	Schmallenberg orthobunyavirus	SBV	T>C	83.6143	0.00403846	0.145658
nemu	(-)ssRNA	1133363	Schmallenberg orthobunyavirus	SBV	T>G	0.99833	0.00107326	0.00654396
nemu	(-)ssRNA	1933178	Akabane orthobunyavirus	aka	A>C	15.4423	0.00379038	0.00900969
nemu	(-)ssRNA	1933178	Akabane orthobunyavirus	aka	A>G	314.929	0.00543764	0.12808
nemu	(-)ssRNA	1933178	Akabane orthobunyavirus	aka	A>T	26.4943	0.00329557	0.0177788
nemu	(-)ssRNA	1933178	Akabane orthobunyavirus	aka	C>A	15.1185	0.00120492	0.027748
nemu	(-)ssRNA	1933178	Akabane orthobunyavirus	aka	C>G	6.94232	0.000793551	0.0193469
nemu	(-)ssRNA	1933178	Akabane orthobunyavirus	aka	C>T	412.526	0.00335592	0.271845
nemu	(-)ssRNA	1933178	Akabane orthobunyavirus	aka	G>A	323.333	0.00230871	0.309716
nemu	(-)ssRNA	1933178	Akabane orthobunyavirus	aka	G>C	6.64717	0.000754684	0.0194784
nemu	(-)ssRNA	1933178	Akabane orthobunyavirus	aka	G>T	7.35785	0.000754684	0.0215609
nemu	(-)ssRNA	1933178	Akabane orthobunyavirus	aka	T>A	19.3675	0.00235807	0.0181634
nemu	(-)ssRNA	1933178	Akabane orthobunyavirus	aka	T>C	411.731	0.00639145	0.142461
nemu	(-)ssRNA	1933178	Akabane orthobunyavirus	aka	T>G	12.1362	0.00181194	0.0148122
nemu	(-)ssRNA	3052493	Puumala orthohantavirus	PUUV	A>C	122.672	0.00352747	0.0193562
nemu	(-)ssRNA	3052493	Puumala orthohantavirus	PUUV	A>G	1231.65	0.00557167	0.123038
nemu	(-)ssRNA	3052493	Puumala orthohantavirus	PUUV	A>T	279.286	0.00291219	0.0533787
nemu	(-)ssRNA	3052493	Puumala orthohantavirus	PUUV	C>A	88.7875	0.000881239	0.0560787
nemu	(-)ssRNA	3052493	Puumala orthohantavirus	PUUV	C>G	5.58212	0.000607708	0.0051126
nemu	(-)ssRNA	3052493	Puumala orthohantavirus	PUUV	C>T	905.905	0.00186914	0.269761
nemu	(-)ssRNA	3052493	Puumala orthohantavirus	PUUV	G>A	1025.13	0.00218249	0.261435
nemu	(-)ssRNA	3052493	Puumala orthohantavirus	PUUV	G>C	4.00183	0.000564606	0.00394504
nemu	(-)ssRNA	3052493	Puumala orthohantavirus	PUUV	G>T	33.1704	0.000564606	0.0326996
nemu	(-)ssRNA	3052493	Puumala orthohantavirus	PUUV	T>A	281.299	0.00287105	0.0545337
nemu	(-)ssRNA	3052493	Puumala orthohantavirus	PUUV	T>C	1396.07	0.00717095	0.10836
nemu	(-)ssRNA	3052493	Puumala orthohantavirus	PUUV	T>G	51.944	0.00235023	0.0123016
nemu	(-)ssRNA	3052763	Rice stripe tenuivirus	RSV	A>C	32.9918	0.00478278	0.0135666
nemu	(-)ssRNA	3052763	Rice stripe tenuivirus	RSV	A>G	514.703	0.00619472	0.163411
nemu	(-)ssRNA	3052763	Rice stripe tenuivirus	RSV	A>T	124.011	0.00372918	0.0654025
nemu	(-)ssRNA	3052763	Rice stripe tenuivirus	RSV	C>A	56.9422	0.00164787	0.0679603
nemu	(-)ssRNA	3052763	Rice stripe tenuivirus	RSV	C>G	3.81752	0.00122417	0.00613316
nemu	(-)ssRNA	3052763	Rice stripe tenuivirus	RSV	C>T	435.726	0.0046716	0.18344
nemu	(-)ssRNA	3052763	Rice stripe tenuivirus	RSV	G>A	416.215	0.0043774	0.187003
nemu	(-)ssRNA	3052763	Rice stripe tenuivirus	RSV	G>C	6.27215	0.00122357	0.0100817
nemu	(-)ssRNA	3052763	Rice stripe tenuivirus	RSV	G>T	46.518	0.00122357	0.0747721
nemu	(-)ssRNA	3052763	Rice stripe tenuivirus	RSV	T>A	102.193	0.00328705	0.0611449
nemu	(-)ssRNA	3052763	Rice stripe tenuivirus	RSV	T>C	572.165	0.0078409	0.143516
nemu	(-)ssRNA	3052763	Rice stripe tenuivirus	RSV	T>G	33.2309	0.00277296	0.0235692
nemu	dsRNA	10407	Hepatitis B virus	HBV	A>C	222.1	0.000870738	0.109127
nemu	dsRNA	10407	Hepatitis B virus	HBV	A>G	348.581	0.00127092	0.117342
nemu	dsRNA	10407	Hepatitis B virus	HBV	A>T	114.449	0.000666508	0.0734643
nemu	dsRNA	10407	Hepatitis B virus	HBV	C>A	172.609	0.00122635	0.0602166
nemu	dsRNA	10407	Hepatitis B virus	HBV	C>G	28.6549	0.0010487	0.01169
nemu	dsRNA	10407	Hepatitis B virus	HBV	C>T	716.847	0.0020521	0.14945
nemu	dsRNA	10407	Hepatitis B virus	HBV	G>A	523.617	0.00113916	0.196651
nemu	dsRNA	10407	Hepatitis B virus	HBV	G>C	41.0114	0.000650613	0.0269681
nemu	dsRNA	10407	Hepatitis B virus	HBV	G>T	31.5994	0.000650613	0.020779
nemu	dsRNA	10407	Hepatitis B virus	HBV	T>A	106.65	0.00123544	0.0369324
nemu	dsRNA	10407	Hepatitis B virus	HBV	T>C	720.933	0.00232913	0.132424
nemu	dsRNA	10407	Hepatitis B virus	HBV	T>G	168.351	0.00110881	0.0649568
nemu	dsRNA	10990	Rice black streaked dwarf virus	RBSDV	A>C	36.7027	0.00160878	0.0347844
nemu	dsRNA	10990	Rice black streaked dwarf virus	RBSDV	A>G	198.668	0.00349694	0.0866211
nemu	dsRNA	10990	Rice black streaked dwarf virus	RBSDV	A>T	22.7744	0.00128096	0.0271079
nemu	dsRNA	10990	Rice black streaked dwarf virus	RBSDV	C>A	17.7676	0.000604909	0.0447839
nemu	dsRNA	10990	Rice black streaked dwarf virus	RBSDV	C>G	1.99772	0.000444918	0.00684601
nemu	dsRNA	10990	Rice black streaked dwarf virus	RBSDV	C>T	307.205	0.00138094	0.339187
nemu	dsRNA	10990	Rice black streaked dwarf virus	RBSDV	G>A	163.373	0.0010615	0.234664
nemu	dsRNA	10990	Rice black streaked dwarf virus	RBSDV	G>C	0	0.000339685	0
nemu	dsRNA	10990	Rice black streaked dwarf virus	RBSDV	G>T	22.901	0.000339685	0.102792
nemu	dsRNA	10990	Rice black streaked dwarf virus	RBSDV	T>A	15.9786	0.00243749	0.00999489
nemu	dsRNA	10990	Rice black streaked dwarf virus	RBSDV	T>C	385.423	0.00613025	0.0958613
nemu	dsRNA	10990	Rice black streaked dwarf virus	RBSDV	T>G	21.8677	0.00192102	0.0173562
nemu	dsRNA	38170	Avian orthoreovirus	aorv	A>C	135.452	0.000871271	0.0441777
nemu	dsRNA	38170	Avian orthoreovirus	aorv	A>G	947.461	0.00128789	0.209052
nemu	dsRNA	38170	Avian orthoreovirus	aorv	A>T	68.9001	0.000788836	0.0248202
nemu	dsRNA	38170	Avian orthoreovirus	aorv	C>A	139.401	0.00150974	0.0262383
nemu	dsRNA	38170	Avian orthoreovirus	aorv	C>G	22.685	0.00118879	0.00542254
nemu	dsRNA	38170	Avian orthoreovirus	aorv	C>T	2410.39	0.00273366	0.250562
nemu	dsRNA	38170	Avian orthoreovirus	aorv	G>A	1082.67	0.00181362	0.169638
nemu	dsRNA	38170	Avian orthoreovirus	aorv	G>C	30.9136	0.00100514	0.00873964
nemu	dsRNA	38170	Avian orthoreovirus	aorv	G>T	144.245	0.00100514	0.0407797
nemu	dsRNA	38170	Avian orthoreovirus	aorv	T>A	100.327	0.0024479	0.0116465
nemu	dsRNA	38170	Avian orthoreovirus	aorv	T>C	2502.81	0.00384689	0.184881
nemu	dsRNA	38170	Avian orthoreovirus	aorv	T>G	188.345	0.00222606	0.024043
nemu	dsRNA	40054	Epizootic hemorrhagic disease virus	EHDV	A>C	21.6024	0.00198531	0.0136652
nemu	dsRNA	40054	Epizootic hemorrhagic disease virus	EHDV	A>G	424.827	0.003102	0.171994
nemu	dsRNA	40054	Epizootic hemorrhagic disease virus	EHDV	A>T	23.6209	0.00170712	0.0173769
nemu	dsRNA	40054	Epizootic hemorrhagic disease virus	EHDV	C>A	6.76876	0.000843587	0.0100767
nemu	dsRNA	40054	Epizootic hemorrhagic disease virus	EHDV	C>G	1.46258	0.000509468	0.00360533
nemu	dsRNA	40054	Epizootic hemorrhagic disease virus	EHDV	C>T	392.13	0.00164914	0.298617
nemu	dsRNA	40054	Epizootic hemorrhagic disease virus	EHDV	G>A	433.263	0.00219743	0.247616
nemu	dsRNA	40054	Epizootic hemorrhagic disease virus	EHDV	G>C	3.55327	0.00112652	0.00396125
nemu	dsRNA	40054	Epizootic hemorrhagic disease virus	EHDV	G>T	15.414	0.00112652	0.0171838
nemu	dsRNA	40054	Epizootic hemorrhagic disease virus	EHDV	T>A	25.7186	0.00119222	0.0270915
nemu	dsRNA	40054	Epizootic hemorrhagic disease virus	EHDV	T>C	478.128	0.00337584	0.177871
nemu	dsRNA	40054	Epizootic hemorrhagic disease virus	EHDV	T>G	7.98536	0.000916584	0.0109412
nemu	dsRNA	77763	Banna virus	BAV	A>C	31.22	0.0017135	0.0188175
nemu	dsRNA	77763	Banna virus	BAV	A>G	351.926	0.00241345	0.150601
nemu	dsRNA	77763	Banna virus	BAV	A>T	44.9994	0.00145466	0.0319493
nemu	dsRNA	77763	Banna virus	BAV	C>A	35.2458	0.000616452	0.0590504
nemu	dsRNA	77763	Banna virus	BAV	C>G	1.80085	0.000408067	0.00455787
nemu	dsRNA	77763	Banna virus	BAV	C>T	392.407	0.00160767	0.25209
nemu	dsRNA	77763	Banna virus	BAV	G>A	320.068	0.00155388	0.212735
nemu	dsRNA	77763	Banna virus	BAV	G>C	2.13421	0.000579307	0.00380489
nemu	dsRNA	77763	Banna virus	BAV	G>T	50.0688	0.000579307	0.0892633
nemu	dsRNA	77763	Banna virus	BAV	T>A	49.024	0.00158208	0.0320032
nemu	dsRNA	77763	Banna virus	BAV	T>C	478.023	0.00383519	0.128729
nemu	dsRNA	77763	Banna virus	BAV	T>G	21.6609	0.00136426	0.0163982
nemu	dsRNA	351073	Mammalian orthoreovirus	MRV	A>C	132.364	0.00167522	0.0259578
nemu	dsRNA	351073	Mammalian orthoreovirus	MRV	A>G	1395.21	0.0022883	0.200307
nemu	dsRNA	351073	Mammalian orthoreovirus	MRV	A>T	67.0229	0.00145735	0.0151088
nemu	dsRNA	351073	Mammalian orthoreovirus	MRV	C>A	134.782	0.000843642	0.0524861
nemu	dsRNA	351073	Mammalian orthoreovirus	MRV	C>G	16.0029	0.000584656	0.00899229
nemu	dsRNA	351073	Mammalian orthoreovirus	MRV	C>T	1537.24	0.00180392	0.27996
nemu	dsRNA	351073	Mammalian orthoreovirus	MRV	G>A	1060.41	0.00195467	0.178226
nemu	dsRNA	351073	Mammalian orthoreovirus	MRV	G>C	27.1511	0.00101018	0.00883003
nemu	dsRNA	351073	Mammalian orthoreovirus	MRV	G>T	96.6799	0.00101018	0.0314421
nemu	dsRNA	351073	Mammalian orthoreovirus	MRV	T>A	85.2464	0.00157863	0.0177405
nemu	dsRNA	351073	Mammalian orthoreovirus	MRV	T>C	1569.9	0.00331092	0.155774
nemu	dsRNA	351073	Mammalian orthoreovirus	MRV	T>G	101.842	0.001329	0.0251753
nemu	dsRNA	1157337	Piscine orthoreovirus	PRV	A>C	2	0.00124972	0.0272821
nemu	dsRNA	1157337	Piscine orthoreovirus	PRV	A>G	23.3745	0.00182604	0.218221
nemu	dsRNA	1157337	Piscine orthoreovirus	PRV	A>T	1	0.00109036	0.0156349
nemu	dsRNA	1157337	Piscine orthoreovirus	PRV	C>A	1.99717	0.00136297	0.0249799
nemu	dsRNA	1157337	Piscine orthoreovirus	PRV	C>G	0	0.00104103	0
nemu	dsRNA	1157337	Piscine orthoreovirus	PRV	C>T	29.8237	0.00262849	0.193427
nemu	dsRNA	1157337	Piscine orthoreovirus	PRV	G>A	25.4013	0.0015511	0.279178
nemu	dsRNA	1157337	Piscine orthoreovirus	PRV	G>C	0	0.000650467	0
nemu	dsRNA	1157337	Piscine orthoreovirus	PRV	G>T	0.99566	0.000650467	0.0260945
nemu	dsRNA	1157337	Piscine orthoreovirus	PRV	T>A	2.96635	0.00215397	0.0234772
nemu	dsRNA	1157337	Piscine orthoreovirus	PRV	T>C	40.3449	0.0035877	0.191706
nemu	dsRNA	1157337	Piscine orthoreovirus	PRV	T>G	0	0.00193716	0

### Sheet: 3 compare vir
taxname_nemu	taxname_Bloom_etal	cosine_similarity
West Nile virus	West Nile virus	0.993924
Influenza A virus	Influenza A H3N2	0.995424
Influenza A virus	Influenza A H1N1	0.994819
Dengue virus	Dengue virus 1	0.999392
Dengue virus	Dengue virus 2	0.996908
Dengue virus	Dengue virus 3	0.997913
Dengue virus	Dengue virus 4	0.996073
Enterovirus A	Enterovirus A71	0.996215
Enterovirus D	Enterovirus D68	0.998397

### Sheet: 4 metainfo
№	type	taxid	taxname	label	family	class	fragment	records in Genbank	comment	host	derived seq cnt	MSA len	nonsyn_mut_cnt	syn_mut_cnt
1	ssRNA+	11082	West Nile virus	WNV	Flaviviridae	Flasuviricetes	polyprotein	23308		Culex pipiens	471	10302	468.695	2128.74
2	ssRNA+	11983	Norwalk virus	norw	Caliciviridae	Pisoniviricetes	polyprotein	60009		Canidae	101	5379	337.475	4630.55
3	ssRNA+	12092	Hepatovirus A	HAV	Picornaviridae	Pisoniviricetes	HAVgp1	11272		Homo sapiens	310	6666	755.873	7684.81
4	ssRNA+	12110	Foot-and-mouth disease virus	FMDV	Picornaviridae	Pisoniviricetes	polyprotein	15462		Bubalus	458	7000	2049.86	7756.64
5	ssRNA+	12162	Citrus tristeza virus	CTV	Closteroviridae	Alsuviricetes	polyprotein	7456		Citrus reticulata	60	9410	1263.67	2522.4
6	ssRNA+	12637	Dengue virus	denv	Flaviviridae	Flasuviricetes	polyprotein	50000		Homo sapiens	493	10182	772.128	3810.87
7	ssRNA+	28295	Porcine epidemic diarrhea virus	PEDV	Coronaviridae	Pisoniviricetes	ORF1B	7926		Suidae	353	7967	872.28	2879.16
8	ssRNA+	28344	Porcine reproductive and respiratory syndrome virus	PRRSV	Arteriviridae	Pisoniviricetes	polyprotein	41373		Suidae	199	7558	1821.38	2494.89
9	ssRNA+	54290	GB virus C	HGV	Flaviviridae	Flasuviricetes	polyprotein	5187	OldTaxid:1985356	Homo sapiens	95	8551	1613.56	36250.6
10	ssRNA+	138948	Enterovirus A	evA	Picornaviridae	Pisoniviricetes	polyprotein	44425		Homo sapiens	492	7318	1992.67	20292.7
11	ssRNA+	138950	Enterovirus C	evC	Picornaviridae	Pisoniviricetes	polyprotein	15075		Homo sapiens	474	6624	2959.54	23070.3
12	ssRNA+	138951	Enterovirus D	evD	Picornaviridae	Pisoniviricetes	polyprotein	6313		Homo sapiens	492	6567	1615.6	10921.3
13	ssRNA+	198112	Deformed wing virus	DWV	Iflaviridae	Pisoniviricetes	polyprotein	5431		Honey bee	207	8691	1182.79	8686.33
14	ssRNA+	693997	Alphacoronavirus 1	alCoV1	Coronaviridae	Pisoniviricetes	S-protein	6193		Canidae	105	4414	545.021	1695.73
15	ssRNA+	694014	Avian coronavirus	ACoV	Coronaviridae	Pisoniviricetes	polyprotein 1b	18179		Gallus gallus	448	7983	4981.05	26850.8
16	ssRNA+	1678143	Orthohepevirus A	HEV	Hepeviridae	Alsuviricetes	polyprotein	11182		Homo sapiens	232	5190	3808.23	47326.1
17	ssRNA+	3052230	Hepacivirus hominis	HCV	Hepaciviridae	Flasuviricetes	NS5A	226896		primates	936	1338	5532.53	24037.7
18	ssRNA-	11320	Influenza A virus	flu_a	Orthomyxoviridae	Insthoviricetes	segment 1 и 2	911904	<3000bp	Homo sapiens	446	2280	184.979	494.907
19	ssRNA-	57482	European bat 1 lyssavirus	EBLV1	Rhabdoviridae	Monjiviricetes	polymerase	645		Eptesicus serotinus	152	6384	105.724	940.167
20	ssRNA-	118655	Oropouche orthobunyavirus	OROV	Peribunyaviridae	Ellioviricetes	polymerase	2875	OldTaxid:1933309	Homo sapiens	472	6760	225.443	932.25
21	ssRNA-	162145	Human metapneumovirus	HMV	Pneumoviridae	Monjiviricetes	polymerase	12076		Homo sapiens	438	6019	820.233	5433.4
22	ssRNA-	1133363	Schmallenberg orthobunyavirus	SBV	Peribunyaviridae	Ellioviricetes	М polyprotein	500	OldTaxid:2560743	Ovis aries	118	4221	752.477	294.056
23	ssRNA-	1933178	Akabane orthobunyavirus	aka	Peribunyaviridae	Ellioviricetes	polymerase	720		Ruminantia	67	6756	232.732	1572.02
24	ssRNA-	3052493	Puumala orthohantavirus	PUUV	Hantaviridae	Ellioviricetes	polymerase	3630	oldTaxid:1980486	Myodes glareolus	114	6471	265.599	5425.5
25	ssRNA-	3052763	Rice stripe tenuivirus	RSV	Phenuiviridae	Ellioviricetes	segment 1	802	OldTaxid:12331	Oryza sativa	38	8757	274.462	2344.79
26	dsRNA	10407	Hepatitis B virus	HBV	Hepadnaviridae	Revtraviricetes	polymerase	135019	partially ds	Homo sapiens	469	2496	2383.89	3195.4
27	dsRNA	10990	Rice black streaked dwarf virus	RBSDV	Spinareoviridae	Resentoviricetes	segment S1	1149		Avena sativa	123	4395	238.358	1194.66
28	dsRNA	38170	Avian orthoreovirus	aorv	Spinareoviridae	Resentoviricetes	lambda A	4363		Birds	199	4011	334.587	7773.6
29	dsRNA	40054	Epizootic hemorrhagic disease virus	EHDV	Sedoreoviridae	Resentoviricetes	segment 1	1773		Ruminantia	111	3906	299.13	1834.47
30	dsRNA	77763	Banna virus	BAV	Sedoreoviridae	Resentoviricetes	polymerase	506		Vertebrata/Invertebrata	27	3594	206.086	1778.58
31	dsRNA	351073	Mammalian orthoreovirus	MRV	Spinareoviridae	Resentoviricetes	lambda 3	2366		Mammals	161	3968	455.292	6223.85
32	dsRNA	1157337	Piscine orthoreovirus	PRV	Spinareoviridae	Resentoviricetes	lambda 3	2478		Fishes	79	4049	21.763	127.904
